# Hybrid transcriptome assembly and annotation of Japanese macaque prefrontal cortex

**DOI:** 10.64898/2026.08.10.743719

**Authors:** Aikaterini Chatzipli, Adam Voshall, Vinayak Viswanadham, Alison R. Weiss, William A. Liguore, Jodi L. McBride, Lawrence S. Sherman, Eunjung Alice Lee, Timothy W. Yu

**Affiliations:** Division of Genetics and Genomics, Boston Children’s Hospital, Boston, MA, USA; Harvard Medical School, Boston, MA, USA; Broad Institute of MIT and Harvard, Cambridge, MA, USA; Division of Neuroscience, Oregon National Primate Research Center, Beaverton, Oregon, USA; Department of Behavioral Neuroscience, Oregon Health and Science University, Portland, Oregon, USA; Department of Neurology, Oregon Health and Science University, Portland, Oregon, USA; Department of Cell, Developmental and Cancer Biology, Oregon Health and Science University, Portland, OR, USA; Roche TCRC, Roche Innovation Center Philadelphia, Philadelphia, PA, USA

## Abstract

Japanese macaque *(Macaca fuscata)* is used in biomedical and neurobiology research, yet transcriptomic resources for the brain are limited. We present a hybrid RNA sequencing dataset and a prefrontal cortex transcriptome assembly from two healthy 6-year-old animals. Short-read Illumina (≈70 million paired-end reads per sample) and long-read Oxford Nanopore direct RNA sequencing (≈2.5 million reads per sample) were combined. Reads were quality controlled, aligned to the macFus_1.0 reference genome, and assembled with StringTie2. Transcripts were annotated using Trinotate and eggNOG-mapper, and open reading frames were predicted with TransDecoder. The released data package includes raw reads (NCBI SRA BioProject PRJNA1295993), transcript sequences and structural annotation files, predicted coding sequences and proteins, functional annotation tables, and transcript abundance estimates (TPM). Technical validation includes read-level QC and protein-level comparisons to expressed gene sets from human, rhesus macaque and chimpanzee prefrontal cortex. These resources enable reuse for transcript-level expression studies, isoform characterization and comparative primate neurogenomics.
