## Supplementary material for "Hybrid transcriptome assembly and annotation of Japanese macaque prefrontal cortex": TableS1

### Sheet: omim_hits_with_hybrid
M fuscata Gene ID	Ensembl Gene ID (Human)	Approved Gene Symbol (HGNC)	MIM Number	OMIM phenotype	Gene/Locus And Other Related Symbols
STRG.51377	ENSG00000026508	CD44	107269	[Blood group, Indian system], 609027 (3)	CD44, MDU2, MDU3, MIC4, IN
STRG.2250	ENSG00000131100	ATP6V1E1	108746	Cutis laxa, autosomal recessive, type IIC, 617402 (3)	ATP6V1E1, ATP6E, ARCL2C
STRG.57832	ENSG00000012048	BRCA1	113705	Fanconi anemia, complementation group S, 617883 (3)	BRCA1, PSCP, BROVCA1, PNCA4, FANCS
STRG.57832	ENSG00000012048	BRCA1	113705	{Breast-ovarian cancer, familial, 1}, 604370 (3)	BRCA1, PSCP, BROVCA1, PNCA4, FANCS
STRG.57832	ENSG00000012048	BRCA1	113705	{Pancreatic cancer, susceptibility to, 4}, 614320 (3)	BRCA1, PSCP, BROVCA1, PNCA4, FANCS
STRG.54082	ENSG00000170835	CEL	114840	Maturity-onset diabetes of the young, type VIII, 609812 (3)	CEL, BSSL, CELL, MODY8
STRG.38748	ENSG00000101266	CSNK2A1	115440	Okur-Chung neurodevelopmental syndrome, 617062 (3)	CSNK2A1, CK2A1, OCNDS
STRG.50224	ENSG00000117984	CTSD	116840	Ceroid lipofuscinosis, neuronal, 10, 610127 (3)	CTSD, CPSD, CLN10
STRG.64809	ENSG00000245848	CEBPA	116897	?Leukemia, acute myeloid, 601626 (3)	CEBPA, CEBP
STRG.64809	ENSG00000245848	CEBPA	116897	Leukemia, acute myeloid, somatic, 601626 (3)	CEBPA, CEBP
STRG.37744	ENSG00000092758	COL9A3	120270	Epiphyseal dysplasia, multiple, 3, with or without myopathy, 600969 (3)	COL9A3, EDM3, IDD, STL6
STRG.37744	ENSG00000092758	COL9A3	120270	Stickler syndrome, type VI, 620022 (3)	COL9A3, EDM3, IDD, STL6
STRG.37744	ENSG00000092758	COL9A3	120270	{Intervertebral disc disease, susceptibility to}, 603932 (3)	COL9A3, EDM3, IDD, STL6
STRG.24539	ENSG00000167658	EEF2	130610	?Spinocerebellar ataxia 26, 609306 (3)	EEF2, EF2, SCA26
STRG.57149	ENSG00000108515	ENO3	131370	Glycogen storage disease XIII, 612932 (3)	ENO3, GSD13
STRG.50374	ENSG00000069482	GAL	137035	?Epilepsy, familial temporal lobe, 8, 616461 (3)	GAL, GALN, GLNN, ETL8
STRG.86471	ENSG00000257017	HP	140100	[Anhaptoglobinemia], 614081 (3)	HP
STRG.86471	ENSG00000257017	HP	140100	[Hypohaptoglobinemia], 614081 (3)	HP
STRG.87113	ENSG00000206172	HBA1	141800	Erythrocytosis, familial, 7, 617981 (3)	HBA1, HBH, METHBA, ECYT7
STRG.87113	ENSG00000206172	HBA1	141800	Heinz body anemias, alpha-, 140700 (3)	HBA1, HBH, METHBA, ECYT7
STRG.87113	ENSG00000206172	HBA1	141800	Hemoglobin H disease, nondeletional, 613978 (3)	HBA1, HBH, METHBA, ECYT7
STRG.87113	ENSG00000206172	HBA1	141800	Methemoglobinemia, alpha type, 617973 (3)	HBA1, HBH, METHBA, ECYT7
STRG.87113	ENSG00000206172	HBA1	141800	Thalassemias, alpha-, 604131 (3)	HBA1, HBH, METHBA, ECYT7
STRG.80886	ENSG00000206503	HLA-A	142800	{Hypersensitivity syndrome, carbamazepine-induced, susceptibility to}, 608579 (3)	HLA-A
STRG.50233	ENSG00000167244	IGF2	147470	Silver-Russell syndrome 3, 616489 (3)	IGF2, GRDF, SRS3
STRG.49901	ENSG00000125538	IL1B	147720	{Gastric cancer risk after H. pylori infection}, 613659 (3)	IL1B
STRG.79492	ENSG00000240972	MIF	153620	{Rheumatoid arthritis, systemic juvenile, susceptibility to}, 604302 (3)	MIF
STRG.69178	ENSG00000258839	MC1R	155555	[Analgesia from kappa-opioid receptor agonist, female-specific], 613098 (3)	MC1R, SHEP2, CMM5
STRG.69178	ENSG00000258839	MC1R	155555	[Skin/hair/eye pigmentation 2, blond hair/fair skin], 266300 (3)	MC1R, SHEP2, CMM5
STRG.69178	ENSG00000258839	MC1R	155555	[Skin/hair/eye pigmentation 2, red hair/fair skin], 266300 (3)	MC1R, SHEP2, CMM5
STRG.69178	ENSG00000258839	MC1R	155555	{Albinism, oculocutaneous, type II, modifier of}, 203200 (3)	MC1R, SHEP2, CMM5
STRG.69178	ENSG00000258839	MC1R	155555	{Melanoma, cutaneous malignant, 5}, 613099 (3)	MC1R, SHEP2, CMM5
STRG.69178	ENSG00000258839	MC1R	155555	{UV-induced skin damage}, 266300 (3)	MC1R, SHEP2, CMM5
STRG.80023	ENSG00000108691	CCL2	158105	{HIV-1, resistance to}, 609423 (3)	CCL2, SCYA2, MCP1, MCAF
STRG.32171	ENSG00000277586	NEFL	162280	Charcot-Marie-Tooth disease, dominant intermediate G, 617882 (3)	NEFL, CMT2E, CMT1F, CMTDIG
STRG.32171	ENSG00000277586	NEFL	162280	Charcot-Marie-Tooth disease, type 1F, 607734 (3)	NEFL, CMT2E, CMT1F, CMTDIG
STRG.32171	ENSG00000277586	NEFL	162280	Charcot-Marie-Tooth disease, type 2E, 607684 (3)	NEFL, CMT2E, CMT1F, CMTDIG
STRG.43088	ENSG00000166863	TAC3	162330	Hypogonadotropic hypogonadism 10 with or without anosmia, 614839 (3)	TAC3, NKNB, HH10
STRG.62010	ENSG00000118271	TTR	176300	Amyloidosis, hereditary, transthyretin-related, 105210 (3)	TTR, PALB
STRG.62010	ENSG00000118271	TTR	176300	Carpal tunnel syndrome, familial, 115430 (3)	TTR, PALB
STRG.62010	ENSG00000118271	TTR	176300	[Dystransthyretinemic hyperthyroxinemia], 145680 (3)	TTR, PALB
STRG.68708	ENSG00000178573	MAF	177075	Ayme-Gripp syndrome, 601088 (3)	MAF, CCA4, CTRCT21, AYGRP
STRG.68708	ENSG00000178573	MAF	177075	Cataract 21, multiple types, 610202 (3)	MAF, CCA4, CTRCT21, AYGRP
STRG.31677	ENSG00000168484	SFTPC	178620	Surfactant metabolism dysfunction, pulmonary, 2, 610913 (3)	SFTPC, SFTP2, SMDP2
STRG.57387	ENSG00000132383	RPA1	179835	Pulmonary fibrosis and/or bone marrow failure syndrome, telomere-related, 6, 619767 (3)	RPA1, PFBMFT6
STRG.28381	ENSG00000182774	RPS17	180472	Diamond-Blackfan anemia 4, 612527 (3)	RPS17, RPS17L1, RPS17L2, DBA4
STRG.44239	ENSG00000169021	UQCRFS1	191327	Mitochondrial complex III deficiency, nuclear type 10, 618775 (3)	UQCRFS1, MC3DN10
STRG.33115	ENSG00000156467	UQCRB	191330	Mitochondrial complex III deficiency, nuclear type 3, 615158 (3)	UQCRB, UQBP, QPC, MC3DN3
STRG.50515	ENSG00000174483	BBS1	209901	Bardet-Biedl syndrome 1, 209900 (3)	BBS1
STRG.22404	ENSG00000164344	KLKB1	229000	Fletcher factor (prekallikrein) deficiency, 612423 (3)	KLKB1, KLK3, PKKD
STRG.71450	ENSG00000085224	ATRX	300032	Alpha-thalassemia myelodysplasia syndrome, somatic, 300448 (3)	ATRX, XH2, XNP, SHS, SFM1, MRXHF1
STRG.71450	ENSG00000085224	ATRX	300032	Alpha-thalassemia/impaired intellectual development syndrome, 301040 (3)	ATRX, XH2, XNP, SHS, SFM1, MRXHF1
STRG.71450	ENSG00000085224	ATRX	300032	Intellectual disability-hypotonic facies syndrome, X-linked, 309580 (3)	ATRX, XH2, XNP, SHS, SFM1, MRXHF1
STRG.21258	ENSG00000129682	FGF13	300070	Developmental and epileptic encephalopathy 90, 301058 (3)	FGF13, FGF2, DEE90, XLID110
STRG.21258	ENSG00000129682	FGF13	300070	Intellectual developmental disorder, X-linked 110, 301095 (3)	FGF13, FGF2, DEE90, XLID110
STRG.69900	ENSG00000102172	SMS	300105	Intellectual developmental disorder, X-linked syndromic, Snyder-Robinson type, 309583 (3)	SMS, SRS, MRXSSR
STRG.72671	ENSG00000147274	RBMX	300199	?Intellectual developmental disorder, X-linked syndromic, Gustavson type, 309555 (3)	RBMX, MRXS11, MRXSH, MRXSG
STRG.72671	ENSG00000147274	RBMX	300199	?Intellectual developmental disorder, X-linked syndromic, Shashi type, 300238 (3)	RBMX, MRXS11, MRXSH, MRXSG
STRG.70647	ENSG00000147155	EBP	300205	Chondrodysplasia punctata, X-linked dominant, 302960 (3)	EBP, CDPX2, CPXD, CPX, MEND
STRG.70647	ENSG00000147155	EBP	300205	MEND syndrome, 300960 (3)	EBP, CDPX2, CPXD, CPX, MEND
STRG.70960	ENSG00000188021	UBQLN2	300264	Amyotrophic lateral sclerosis 15, with or without frontotemporal dementia, 300857 (3)	UBQLN2, PLIC2, CHAP1, ALS15
STRG.81851	ENSG00000147174	GCNA	300369	Spermatogenic failure, X-linked, 4, 301077 (3)	GCNA, ACRC, SPGFX4
STRG.70690	ENSG00000015285	WAS	300392	Neutropenia, severe congenital, X-linked, 300299 (3)	WAS, IMD2, THC1, SCNX
STRG.70690	ENSG00000015285	WAS	300392	Thrombocytopenia, X-linked, 313900 (3)	WAS, IMD2, THC1, SCNX
STRG.70690	ENSG00000015285	WAS	300392	Thrombocytopenia, X-linked, intermittent, 313900 (3)	WAS, IMD2, THC1, SCNX
STRG.70690	ENSG00000015285	WAS	300392	Wiskott-Aldrich syndrome, 301000 (3)	WAS, IMD2, THC1, SCNX
STRG.70131	ENSG00000198814	GK	300474	Glycerol kinase deficiency, 307030 (3)	GK
STRG.72596	ENSG00000171004	HS6ST2	300545	?Paganini-Miozzo syndrome, 301025 (3)	HS6ST2, MRXSPM
STRG.72899	ENSG00000262919	CCNQ	300708	STAR syndrome, 300707 (3)	CCNQ, FAM58A, STAR
STRG.69659	ENSG00000101850	GPR143	300808	Nystagmus 6, congenital, X-linked, 300814 (3)	GPR143, OA1, NYS6
STRG.69659	ENSG00000101850	GPR143	300808	Ocular albinism, type I, Nettleship-Falls type, 300500 (3)	GPR143, OA1, NYS6
STRG.70742	ENSG00000101997	CCDC22	300859	Ritscher-Schinzel syndrome 2, 300963 (3)	CCDC22, RTSC2
STRG.70750	ENSG00000273820	USP27X	300975	Intellectual developmental disorder, X-linked 105, 300984 (3)	USP27X, USP22L, XLID105
STRG.27919	ENSG00000102144	PGK1	311800	Phosphoglycerate kinase 1 deficiency, 300653 (3)	PGK1, PGKA
STRG.54011	ENSG00000147403	RPL10	312173	Intellectual developmental disorder, X-linked syndromic 35, 300998 (3)	RPL10, DXS648, QM, AUTSX5, MRXS35
STRG.54011	ENSG00000147403	RPL10	312173	{Autism, susceptibility to, X-linked 5}, 300847 (3)	RPL10, DXS648, QM, AUTSX5, MRXS35
STRG.70354	ENSG00000156313	RPGR	312610	Cone-rod dystrophy, X-linked, 1, 304020 (3)	RPGR, RP3, CRD, RP15, COD1, CORDX1
STRG.70354	ENSG00000156313	RPGR	312610	Macular degeneration, X-linked atrophic, 300834 (3)	RPGR, RP3, CRD, RP15, COD1, CORDX1
STRG.70354	ENSG00000156313	RPGR	312610	Retinitis pigmentosa 3, 300029 (3)	RPGR, RP3, CRD, RP15, COD1, CORDX1
STRG.70354	ENSG00000156313	RPGR	312610	Retinitis pigmentosa, X-linked, and sinorespiratory infections, with or without deafness, 300455 (3)	RPGR, RP3, CRD, RP15, COD1, CORDX1
STRG.70712	ENSG00000068323	TFE3	314310	Intellectual developmental disorder, X-linked syndromic, with pigmentary mosaicism and coarse facies, 301066 (3)	TFE3, RCCX1, MRXSPF
STRG.70712	ENSG00000068323	TFE3	314310	Renal cell carcinoma, papillary, 1, 300854 (3)	TFE3, RCCX1, MRXSPF
STRG.70569	ENSG00000130985	UBA1	314370	Spinal muscular atrophy, X-linked 2, infantile, 301830 (3)	UBA1, UBE1, GXP1, A1ST, SMAX2, AMCX1, VEXAS
STRG.70569	ENSG00000130985	UBA1	314370	VEXAS syndrome, somatic, 301054 (3)	UBA1, UBE1, GXP1, A1ST, SMAX2, AMCX1, VEXAS
STRG.73126	ENSG00000114374	USP9Y	400005	Spermatogenic failure, Y-linked, 2, 415000 (3)	USP9Y, DFFRY, SPGFY2
STRG.55427	ENSG00000147889	CDKN2A	600160	{Melanoma and neural system tumor syndrome}, 155755 (3)	CDKN2A, MTS1, P16, MLM, CMM2
STRG.55427	ENSG00000147889	CDKN2A	600160	{Melanoma, cutaneous malignant, 2}, 155601 (3)	CDKN2A, MTS1, P16, MLM, CMM2
STRG.55427	ENSG00000147889	CDKN2A	600160	{Melanoma-pancreatic cancer syndrome}, 606719 (3)	CDKN2A, MTS1, P16, MLM, CMM2
STRG.25358	ENSG00000185129	PURA	600473	Neurodevelopmental disorder with neonatal respiratory insufficiency, hypotonia, and feeding difficulties, 616158 (3)	PURA, PUR1, NEDRIHF
STRG.87631	ENSG00000073578	SDHA	600857	Cardiomyopathy, dilated, 1GG, 613642 (3)	SDHA, SDH1, SDHF, CMD1GG, PPGL5, MC2DN1, NDAXOA
STRG.87631	ENSG00000073578	SDHA	600857	Mitochondrial complex II deficiency, nuclear type 1, 252011 (3)	SDHA, SDH1, SDHF, CMD1GG, PPGL5, MC2DN1, NDAXOA
STRG.87631	ENSG00000073578	SDHA	600857	Neurodegeneration with ataxia and late-onset optic atrophy, 619259 (3)	SDHA, SDH1, SDHF, CMD1GG, PPGL5, MC2DN1, NDAXOA
STRG.87631	ENSG00000073578	SDHA	600857	Pheochromocytoma/paraganglioma syndrome 5, 614165 (3)	SDHA, SDH1, SDHF, CMD1GG, PPGL5, MC2DN1, NDAXOA
STRG.65899	ENSG00000132475	H3-3B	601058	Bryant-Li-Bhoj neurodevelopmental syndrome 2, 619721 (3)	H3-3B, H3F3B, BRYLIB2
STRG.41316	ENSG00000013573	DDX11	601150	Warsaw breakage syndrome, 613398 (3)	DDX11, CHLR1, KRG2
STRG.38521	ENSG00000137168	PPIL1	601301	Pontocerebellar hypoplasia, type 14, 619301 (3)	PPIL1, CYPL1, PCH14
STRG.67834	ENSG00000099365	STX1B	601485	Generalized epilepsy with febrile seizures plus, type 9, 616172 (3)	STX1B, GEFSP9
STRG.40393	ENSG00000100365	NCF4	601488	Chronic granulomatous disease 3, autosomal recessive, 613960 (3)	NCF4, P40PHOX, CGD3
STRG.61667	ENSG00000174405	LIG4	601837	LIG4 syndrome, 606593 (3)	LIG4, LIG4S
STRG.61667	ENSG00000174405	LIG4	601837	{Multiple myeloma, resistance to}, 254500 (3)	LIG4, LIG4S
STRG.56726	ENSG00000006695	COX10	602125	Mitochondrial complex IV deficiency, nuclear type 3, 619046 (3)	COX10, MC4DN3
STRG.17957	ENSG00000112599	GUCA1B	602275	Retinitis pigmentosa 48, 613827 (3)	GUCA1B, GCAP2, GUCA2, RP48
STRG.29073	ENSG00000100836	PABPN1	602279	Oculopharyngeal muscular dystrophy, 164300 (3)	PABPN1, PABP2, PAB2
STRG.59493	ENSG00000129654	FOXJ1	602291	Ciliary dyskinesia, primary, 43, 618699 (3)	FOXJ1, FKHL13, HFH4, CILD43
STRG.35325	ENSG00000127884	ECHS1	602292	Mitochondrial short-chain enoyl-CoA hydratase 1 deficiency, 616277 (3)	ECHS1, SCEH, ECHS1D
STRG.59897	ENSG00000262814	MRPL12	602375	?Combined oxidative phosphorylation deficiency 45, 618951 (3)	MRPL12, RPML12
STRG.85603	ENSG00000198914	POU3F3	602480	Snijders Blok-Fisher syndrome, 618604 (3)	POU3F3, SNIBFIS
STRG.23831	ENSG00000068796	KIF2A	602591	Cortical dysplasia, complex, with other brain malformations 3, 615411 (3)	KIF2A, CDCBM3
STRG.53056	ENSG00000137700	SLC37A4	602671	Congenital disorder of glycosylation, type IIw, 619525 (3)	SLC37A4, G6PT1, CDG2W
STRG.53056	ENSG00000137700	SLC37A4	602671	Glycogen storage disease Ib, 232220 (3)	SLC37A4, G6PT1, CDG2W
STRG.53056	ENSG00000137700	SLC37A4	602671	Glycogen storage disease Ic, 232240 (3)	SLC37A4, G6PT1, CDG2W
STRG.65233	ENSG00000090932	DLL3	602768	Spondylocostal dysostosis 1, autosomal recessive, 277300 (3)	DLL3, SCDO1
STRG.63404	ENSG00000099822	HCN2	602781	Febrile seizures, familial, 2, 602477 (3)	HCN2, BCNG2, GEFSP11, FEB2, EIG17
STRG.63404	ENSG00000099822	HCN2	602781	Generalized epilepsy with febrile seizures plus, type 11, 602477 (3)	HCN2, BCNG2, GEFSP11, FEB2, EIG17
STRG.63404	ENSG00000099822	HCN2	602781	{Epilepsy, idiopathic generalized, susceptibility to, 17}, 602477 (3)	HCN2, BCNG2, GEFSP11, FEB2, EIG17
STRG.65613	ENSG00000125744	RTN2	603183	Neuronopathy, distal hereditary motor, autosomal recessive 11, with spasticity, 620854 (3)	RTN2, NSPL1, SPG12, HMNR11
STRG.65613	ENSG00000125744	RTN2	603183	Spastic paraplegia 12, autosomal dominant, 604805 (3)	RTN2, NSPL1, SPG12, HMNR11
STRG.57886	ENSG00000177469	CAVIN1	603198	Lipodystrophy, congenital generalized, type 4, 613327 (3)	CAVIN1, PTRF
STRG.48123	ENSG00000171303	KCNK3	603220	Pulmonary hypertension, primary, 4, 615344 (3)	KCNK3, TASK, PPH4
STRG.30421	ENSG00000124614	RPS10	603632	Diamond-Blackfan anemia 9, 613308 (3)	RPS10, DBA9
STRG.57493	ENSG00000265681	RPL17	603661	Diamond-Blackfan anemia 22, 621262 (3)	RPL17, DBA22
STRG.18240	ENSG00000197728	RPS26	603701	Diamond-Blackfan anemia 10, 613309 (3)	RPS26, DBA10
STRG.68396	ENSG00000178741	COX5A	603773	Mitochondrial complex IV deficiency, nuclear type 20, 619064 (3)	COX5A, MC4DN20
STRG.46514	ENSG00000119013	NDUFB3	603839	Mitochondrial complex I deficiency, nuclear type 25, 618246 (3)	NDUFB3, MC1DN25
STRG.64966	ENSG00000011600	TYROBP	604142	Polycystic lipomembranous osteodysplasia with sclerosing leukoencephalopathy 1, 221770 (3)	TYROBP, DAP12, PLOSL1
STRG.78881	ENSG00000136371	MTHFS	604197	Neurodevelopmental disorder with microcephaly, epilepsy, and hypomyelination, 618367 (3)	MTHFS, NEDMEHM
STRG.57503	ENSG00000154016	GRAP	604330	Deafness, autosomal recessive 114, 618456 (3)	GRAP, DFNB114
STRG.60096	ENSG00000121742	GJB6	604418	Deafness, autosomal dominant 3B, 612643 (3)	GJB6, CX30, DFNA3B, DFNB1B, ECTD2, HED2
STRG.60096	ENSG00000121742	GJB6	604418	Deafness, autosomal recessive 1B, 612645 (3)	GJB6, CX30, DFNA3B, DFNB1B, ECTD2, HED2
STRG.60096	ENSG00000121742	GJB6	604418	Deafness, digenic GJB2/GJB6, 220290 (3)	GJB6, CX30, DFNA3B, DFNB1B, ECTD2, HED2
STRG.60096	ENSG00000121742	GJB6	604418	Ectodermal dysplasia 2, Clouston type, 129500 (3)	GJB6, CX30, DFNA3B, DFNB1B, ECTD2, HED2
STRG.45274	ENSG00000273611	ZNHIT3	604500	PEHO syndrome, 260565 (3)	ZNHIT3, TRIP3, PEHO
STRG.53118	ENSG00000149573	MPZL2	604873	Deafness, autosomal recessive 111, 618145 (3)	MPZL2, EVA1, EVA, DFNB111
STRG.5786	ENSG00000284770	TBCE	604934	Encephalopathy, progressive, with amyotrophy and optic atrophy, 617207 (3)	TBCE, KCS, KCS1, HRD, PEAMO
STRG.5786	ENSG00000284770	TBCE	604934	Hypoparathyroidism-retardation-dysmorphism syndrome, 241410 (3)	TBCE, KCS, KCS1, HRD, PEAMO
STRG.5786	ENSG00000284770	TBCE	604934	Kenny-Caffey syndrome, type 1, 244460 (3)	TBCE, KCS, KCS1, HRD, PEAMO
STRG.10672	ENSG00000180370	PAK2	605022	?Knobloch syndrome 2, 618458 (3)	PAK2, PAK65, KNO2
STRG.68766	ENSG00000261609	GAN	605379	Giant axonal neuropathy-1, 256850 (3)	GAN, GAN1
STRG.41003	ENSG00000118972	FGF23	605380	Hypophosphatemic rickets, autosomal dominant, 193100 (3)	FGF23, ADHR, HPDR2, PHPTC, HFTC2
STRG.41003	ENSG00000118972	FGF23	605380	Tumoral calcinosis, hyperphosphatemic, familial, 2, 617993 (3)	FGF23, ADHR, HPDR2, PHPTC, HFTC2
STRG.65288	ENSG00000105227	PRX	605725	Charcot-Marie-Tooth disease, type 4F, 614895 (3)	PRX, CMT4F
STRG.65288	ENSG00000105227	PRX	605725	Dejerine-Sottas disease, 145900 (3)	PRX, CMT4F
STRG.66228	ENSG00000213024	NUP62	605815	Striatonigral degeneration, infantile, 271930 (3)	NUP62, SNDI, IBSN
STRG.39712	ENSG00000100427	MLC1	605908	Megalencephalic leukoencephalopathy with subcortical cysts 1, 604004 (3)	MLC1, LVM, VL, MLC1
STRG.86886	ENSG00000177628	GBA1	606463	Gaucher disease, perinatal lethal, 608013 (3)	GBA1
STRG.86886	ENSG00000177628	GBA1	606463	Gaucher disease, type I, 230800 (3)	GBA1
STRG.86886	ENSG00000177628	GBA1	606463	Gaucher disease, type II, 230900 (3)	GBA1
STRG.86886	ENSG00000177628	GBA1	606463	Gaucher disease, type III, 231000 (3)	GBA1
STRG.86886	ENSG00000177628	GBA1	606463	Gaucher disease, type IIIC, 231005 (3)	GBA1
STRG.86886	ENSG00000177628	GBA1	606463	{Lewy body dementia, susceptibility to}, 127750 (3)	GBA1
STRG.86886	ENSG00000177628	GBA1	606463	{Parkinson disease, late-onset, susceptibility to}, 168600 (3)	GBA1
STRG.59404	ENSG00000125454	SLC25A19	606521	Microcephaly, Amish type, 607196 (3)	SLC25A19, DNC, MUP1, MCPHA, THMD3, THMD4
STRG.59404	ENSG00000125454	SLC25A19	606521	Thiamine metabolism dysfunction syndrome 4 (progressive polyneuropathy type), 613710 (3)	SLC25A19, DNC, MUP1, MCPHA, THMD3, THMD4
STRG.65617	ENSG00000125741	OPA3	606580	3-methylglutaconic aciduria, type III, 258501 (3)	OPA3, MGA3
STRG.65617	ENSG00000125741	OPA3	606580	Optic atrophy 3 with cataract, 165300 (3)	OPA3, MGA3
STRG.82153	ENSG00000091592	NLRP1	606636	?Respiratory papillomatosis, juvenile recurrent, congenital, 618803 (3)	NLRP1, NALP1, KIAA0926, DEFCAP, CARD7, VAMAS1, MSPC, AIADK, JRRP
STRG.82153	ENSG00000091592	NLRP1	606636	Autoinflammation with arthritis and dyskeratosis, 617388 (3)	NLRP1, NALP1, KIAA0926, DEFCAP, CARD7, VAMAS1, MSPC, AIADK, JRRP
STRG.82153	ENSG00000091592	NLRP1	606636	Palmoplantar carcinoma, multiple self-healing, 615225 (3)	NLRP1, NALP1, KIAA0926, DEFCAP, CARD7, VAMAS1, MSPC, AIADK, JRRP
STRG.82153	ENSG00000091592	NLRP1	606636	{Vitiligo-associated multiple autoimmune disease susceptibility 1}, 606579 (3)	NLRP1, NALP1, KIAA0926, DEFCAP, CARD7, VAMAS1, MSPC, AIADK, JRRP
STRG.38431	ENSG00000101347	SAMHD1	606754	?Chilblain lupus 2, 614415 (3)	SAMHD1, AGS5, DCIP, CHBL2
STRG.38431	ENSG00000101347	SAMHD1	606754	Aicardi-Goutieres syndrome 5, 612952 (3)	SAMHD1, AGS5, DCIP, CHBL2
STRG.41324	ENSG00000150048	CLEC1A	606782	{Aspergillosis, susceptibility to}, 614079 (3)	CLEC1A, CLEC1
STRG.80252	ENSG00000100033	PRODH	606810	Hyperprolinemia, type I, 239500 (3)	PRODH, PRODH2, SCZD4
STRG.80252	ENSG00000100033	PRODH	606810	{Schizophrenia, susceptibility to, 4}, 600850 (3)	PRODH, PRODH2, SCZD4
STRG.67713	ENSG00000188603	CLN3	607042	Ceroid lipofuscinosis, neuronal, 3, 204200 (3)	CLN3, BTS
STRG.44073	ENSG00000066427	ATXN3	607047	Machado-Joseph disease, 109150 (3)	ATXN3, MJD, SCA3
STRG.44073	ENSG00000066427	ATXN3	607047	{Parkinson disease, late-onset, susceptibility to}, 168600 (3)	ATXN3, MJD, SCA3
STRG.80175	ENSG00000112562	SMOC2	607223	Dentin dysplasia, type I, with microdontia and misshapen teeth, 125400 (3)	SMOC2, SMAP2, DTDP1
STRG.20597	ENSG00000138750	NUP54	607607	Dystonia 37, early-onset, with striatal lesions, 620427 (3)	NUP54, DYT37
STRG.28735	ENSG00000131873	CHSY1	608183	Temtamy preaxial brachydactyly syndrome, 605282 (3)	CHSY1, KIAA0990, TPBS
STRG.35781	ENSG00000188613	NANOS1	608226	Spermatogenic failure 12, 615413 (3)	NANOS1, NOS1, SPGF12
STRG.27290	ENSG00000169105	CHST14	608429	Ehlers-Danlos syndrome, musculocontractural type 1, 601776 (3)	CHST14, D4ST1, ATCS, EDSMC1
STRG.84710	ENSG00000105755	ETHE1	608451	Ethylmalonic encephalopathy, 602473 (3)	ETHE1, HSCO, D83198
STRG.49955	ENSG00000153107	ANAPC1	608473	Rothmund-Thomson syndrome, type 1, 618625 (3)	ANAPC1, APC1
STRG.56909	ENSG00000198844	ARHGEF15	608504	Brain small vessel disease 5 with osteoporosis, 621331 (3)	ARGEF15, KIAA0915, BSVD5
STRG.586	ENSG00000116688	MFN2	608507	Charcot-Marie-Tooth disease, axonal, type 2A2A, 609260 (3)	MFN2, KIAA0214, CMT2A2A, HMSN6A, CMT2A2B, MSL
STRG.586	ENSG00000116688	MFN2	608507	Charcot-Marie-Tooth disease, axonal, type 2A2B, 617087 (3)	MFN2, KIAA0214, CMT2A2A, HMSN6A, CMT2A2B, MSL
STRG.586	ENSG00000116688	MFN2	608507	Hereditary motor and sensory neuropathy VIA, 601152 (3)	MFN2, KIAA0214, CMT2A2A, HMSN6A, CMT2A2B, MSL
STRG.586	ENSG00000116688	MFN2	608507	Lipomatosis, multiple symmetric, with or without peripheral neuropathy, 151800 (3)	MFN2, KIAA0214, CMT2A2A, HMSN6A, CMT2A2B, MSL
STRG.59018	ENSG00000266173	STRADA	608626	Polyhydramnios, megalencephaly, and symptomatic epilepsy, 611087 (3)	STRADA, STRAD, LYK5
STRG.51955	ENSG00000171714	ANO5	608662	Gnathodiaphyseal dysplasia, 166260 (3)	ANO5, TMEM16E, GDD1, LGMDR12
STRG.51955	ENSG00000171714	ANO5	608662	Miyoshi muscular dystrophy 3, 613319 (3)	ANO5, TMEM16E, GDD1, LGMDR12
STRG.51955	ENSG00000171714	ANO5	608662	Muscular dystrophy, limb-girdle, autosomal recessive 12, 611307 (3)	ANO5, TMEM16E, GDD1, LGMDR12
STRG.19169	ENSG00000112378	PERP	609301	Erythrokeratodermia variabilis et progressiva 7, 619209 (3)	PERP, OLMS2, EKVP7
STRG.19169	ENSG00000112378	PERP	609301	Olmsted syndrome 2, 619208 (3)	PERP, OLMS2, EKVP7
STRG.18157	ENSG00000197753	LHFPL5	609427	Deafness, autosomal recessive 67, 610265 (3)	LHFPL5, TMHS, DFNB67
STRG.78149	ENSG00000186010	NDUFA13	609435	Mitochondrial complex I deficiency, nuclear type 28, 618249 (3)	NDUFA13, GRIM19, MC1DN28
STRG.78149	ENSG00000186010	NDUFA13	609435	{Thyroid carcinoma, Hurthle cell}, 607464 (3)	NDUFA13, GRIM19, MC1DN28
STRG.67316	ENSG00000072864	NDE1	609449	Lissencephaly 4 (with microcephaly), 614019 (3)	NDE1, NUDE, LIS4, MHAC
STRG.67316	ENSG00000072864	NDE1	609449	Microhydranencephaly, 605013 (3)	NDE1, NUDE, LIS4, MHAC
STRG.36364	ENSG00000155252	PI4K2A	609763	Neurodevelopmental disorder with hyperkinetic movements, seizures and structural brain abnormalities, 620732 (3)	PI4K2A, NEDMSB
STRG.29148	ENSG00000100890	PRORP	609947	Combined oxidative phosphorylation deficiency 54, 619737 (3)	PRORP, KIAA0391, COXPD54
STRG.63865	ENSG00000099797	TECR	610057	Intellectual developmental disorder, autosomal recessive 14, 614020 (3)	TECR, GPSN2, TER, SC2, MRT14
STRG.25631	ENSG00000217128	FNIP1	610594	Immunodeficiency 93 and hypertrophic cardiomyopathy, 619705 (3)	FNIP1, KIAA1961, IMD93
STRG.85004	ENSG00000160877	NACC1	610672	Neurodevelopmental disorder with epilepsy, cataracts, feeding difficulties, and delayed brain myelination, 617393 (3)	NACC1, BTBD14B, NECFM
STRG.17853	ENSG00000157593	SLC35B2	610788	Leukodystrophy, hypomyelinating, 26, with chondrodysplasia, 620269 (3)	SLC35B2, PAPST1, SLL, HLD26
STRG.69058	ENSG00000167515	TRAPPC2L	610970	Encephalopathy, progressive, early-onset, with episodic rhabdomyolysis, 618331 (3)	TRAPPC2L, PERRB
STRG.2470	ENSG00000183317	EPHA10	611123	?Deafness, autosomal dominant 88, 620283 (3)	EPHA10, DFNA88
STRG.40	ENSG00000127054	INTS11	611354	Neurodevelopmental disorder with motor and language delay, ocular defects, and brain abnormalities, 620428 (3)	INTS11, PSF3L, RC68, NEDMLOB
STRG.17312	ENSG00000112773	TENT5A	611357	Osteogenesis imperfecta, type XVIII, 617952 (3)	TENT5A, FAM46A, C6orf37, OI18
STRG.86364	ENSG00000169919	GUSB	611499	Mucopolysaccharidosis VII, 253220 (3)	GUSB, MPS7
STRG.68279	ENSG00000102901	CENPT	611510	?Short stature and microcephaly with genital anomalies, 618702 (3)	CENPT, SSMGA
STRG.40896	ENSG00000126749	EMG1	611531	Bowen-Conradi syndrome, 211180 (3)	EMG1, NEP1, C2F, BWCNS
STRG.30023	ENSG00000119669	IRF2BPL	611720	Neurodevelopmental disorder with regression, abnormal movements, loss of speech, and seizures, 618088 (3)	IRF2BPL, C14orf4, EAP1, NEDAMSS
STRG.79478	ENSG00000100031	GGT1	612346	?Glutathioninuria, 231950 (3)	GGT1, GGT, GGTD
STRG.30751	ENSG00000165506	DNAAF2	612517	Ciliary dyskinesia, primary, 10, 612518 (3)	DNAAF2, KTU, C14orf104, CILD10
STRG.50905	ENSG00000167985	SDHAF2	613019	Pheochromocytoma/paraganglioma syndrome 2, 601650 (3)	SDHAF2, SDH5, PPGL2
STRG.80087	ENSG00000176058	TPRN	613354	Deafness, autosomal recessive 79, 613307 (3)	TPRN, C9orf75, DFNB79
STRG.36366	ENSG00000241935	HOGA1	613597	Hyperoxaluria, primary, type III, 613616 (3)	HOGA1, DHDPSL, HP3
STRG.42887	ENSG00000174099	MSRB3	613719	Deafness, autosomal recessive 74, 613718 (3)	MSRB3, DFNB74
STRG.66904	ENSG00000217930	PAM16	614336	Spondylometaphyseal dysplasia, Megarbane-Dagher-Melike type, 613320 (3)	PAM16, MAGMAS, SMDMDM
STRG.64219	ENSG00000267673	FDX2	614585	Mitochondrial myopathy, episodic, with optic atrophy and reversible leukoencephalopathy, 251900 (3)	FDX2, FDX1L, MEOAL
STRG.24494	ENSG00000198677	SKIC3	614589	Trichohepatoenteric syndrome 1, 222470 (3)	SKIC3, TTC37, KIAA0372
STRG.8581	ENSG00000144647	POMGNT2	614828	Muscular dystrophy-dystroglycanopathy (congenital with brain and eye anomalies), type A, 8, 614830 (3)	POMGNT2, GTDC2, C3orf39, AGO61, MDDGA8, MDDGC8
STRG.8581	ENSG00000144647	POMGNT2	614828	Muscular dystrophy-dystroglycanopathy (limb-girdle) type C, 8, 618135 (3)	POMGNT2, GTDC2, C3orf39, AGO61, MDDGA8, MDDGC8
STRG.36116	ENSG00000173915	ATP5MK	615204	Mitochondrial complex V (ATP synthase) deficiency, nuclear type 6, 618683 (3)	ATP5MD, USMG5, DAPIT, MC5DN6
STRG.15058	ENSG00000126870	DYNC2I1	615462	Short-rib thoracic dysplasia 8 with or without polydactyly, 615503 (3)	DYNC2I1, WDR60, SRTD8, SRPS6
STRG.61952	ENSG00000198824	CHAMP1	616327	Neurodevelopmental disorder with hypotonia, impaired language, and dysmorphic features, 616579 (3)	CHAMP1, ZNF828, C13orf8, KIAA1802, NEDHILD
STRG.10720	ENSG00000213123	DYNLT2B	617353	Short-rib thoracic dysplasia 17 with or without polydactyly, 617405 (3)	DYNLT2B, TCTEX1D2, SRTD17
STRG.41454	ENSG00000084463	WBP11	618083	Vertebral, cardiac, tracheoesophageal, renal, and limb defects, 619227 (3)	WBP11, NPWBP, SIPP1, VCTERL
STRG.46934	ENSG00000123977	DAW1	620279	Ciliary dyskinesia, primary, 52, 620570 (3)	DAW1, WDR69, ODA16, CILD52
