## Supplementary material for "Hybrid transcriptome assembly and annotation of Japanese macaque prefrontal cortex": TableS2

### Sheet: kegg_pathway_ko_status
category	pathway_id	human_gene_symbols	status	genes_present
Complement	hsa04610	CPB2	Present	STRG.60755
Complement	hsa04610	F2	Present	STRG.51136,STRG.51138
Complement	hsa04610	F10	Present	STRG.61872
Complement	hsa04610	PLG	Missing
Complement	hsa04610	F7	Present	STRG.61869
Complement	hsa04610	F9	Missing
Complement	hsa04610	F11	Missing
Complement	hsa04610	KLKB1	Present	STRG.22403,STRG.22404
Complement	hsa04610	F12	Present	STRG.26366
Complement	hsa04610	C1R	Missing
Complement	hsa04610	C1S	Present	STRG.40892
Complement	hsa04610	C2	Missing
Complement	hsa04610	CFI	Present	STRG.21460
Complement	hsa04610	CFD	Present	STRG.63429
Complement	hsa04610	CFB	Missing
Complement	hsa04610	PLAT	Present	STRG.31761,STRG.31762
Complement	hsa04610	PROC	Present	STRG.44676
Complement	hsa04610	PLAU	Missing
Complement	hsa04610	KNG1	Present	STRG.10417
Complement	hsa04610	F8	Present	STRG.73026,STRG.73031,STRG.73032,STRG.73033,STRG.73039,STRG.73040
Complement	hsa04610	VWF	Present	STRG.40965,STRG.40966,STRG.40967,STRG.40968,STRG.40969,STRG.40970,STRG.40971
Complement	hsa04610	F3	Present	STRG.3117
Complement	hsa04610	F5	Present	STRG.4297,STRG.4298
Complement	hsa04610	FGA	Missing
Complement	hsa04610	FGB	Missing
Complement	hsa04610	FGG	Missing
Complement	hsa04610	F13B	Missing
Complement	hsa04610	THBD	Present	STRG.39249,STRG.39250
Complement	hsa04610	PROS1	Present	STRG.6969
Complement	hsa04610	TFPI	Missing
Complement	hsa04610	A2M	Present	STRG.41306,STRG.87265
Complement	hsa04610	SERPINC1	Present	STRG.4411,STRG.4412
Complement	hsa04610	SERPIND1	Present	STRG.79805
Complement	hsa04610	SERPINA5	Present	STRG.29666
Complement	hsa04610	F2R	Missing
Complement	hsa04610	BDKRB1	Missing
Complement	hsa04610	BDKRB2	Missing
Complement	hsa04610	F13A1	Present	STRG.15833,STRG.15836,STRG.15837
Complement	hsa04610	SERPINE1	Present	STRG.12461
Complement	hsa04610	SERPINF2	Present	STRG.56695,STRG.56696
Complement	hsa04610	SERPINA1	Missing
Complement	hsa04610	PLAUR	Missing
Complement	hsa04610	C1QA	Present	STRG.1330
Complement	hsa04610	C1QB	Present	STRG.1328
Complement	hsa04610	C1QC	Present	STRG.1329
Complement	hsa04610	C4B_2;complement;C4A;C4B	Missing
Complement	hsa04610	C3	Present	STRG.64448,STRG.64449,STRG.64450,STRG.64452,STRG.64453,STRG.64454
Complement	hsa04610	MBL2	Missing
Complement	hsa04610	MASP1	Present	STRG.10432,STRG.10433
Complement	hsa04610	MASP2	Present	STRG.529
Complement	hsa04610	C5	Present	STRG.54720,STRG.54721,STRG.54722,STRG.54724,STRG.54725,STRG.54726,STRG.54727,STRG.75529,STRG.75530,STRG.75531,STRG.75532,STRG.75533
Complement	hsa04610	C6	Present	STRG.23475,STRG.23477,STRG.23478
Complement	hsa04610	C7	Present	STRG.23470,STRG.23472
Complement	hsa04610	C8A	Missing
Complement	hsa04610	C8B	Present	STRG.1771,STRG.1772
Complement	hsa04610	C8G	Present	STRG.53812
Complement	hsa04610	C9	Present	STRG.23440
Complement	hsa04610	SERPING1	Present	STRG.51010,STRG.51011
Complement	hsa04610	C4BPA	Missing
Complement	hsa04610	C4BPB	Missing
Complement	hsa04610	CFH	Present	STRG.4829
Complement	hsa04610	CD55	Present	STRG.5119
Complement	hsa04610	CD46	Present	STRG.5136
Complement	hsa04610	CD59	Missing
Complement	hsa04610	C3AR1	Missing
Complement	hsa04610	C5AR1	Present	STRG.65741
Complement	hsa04610	CR1;CR1L	Present	STRG.5126,STRG.5127,STRG.5128,STRG.5129,STRG.5130,STRG.5132,STRG.5133,STRG.5134,STRG.5135,STRG.78548,STRG.78549,STRG.78550
Complement	hsa04610	CR2	Present	STRG.5122,STRG.5123
Complement	hsa04610	F2RL2	Missing
Complement	hsa04610	F2RL3	Missing
Complement	hsa04610	VTN	Present	STRG.57701
Complement	hsa04610	ITGAM	Present	STRG.67866,STRG.67867,STRG.67868,STRG.67869
Complement	hsa04610	ITGAX	Present	STRG.67871,STRG.67872,STRG.67873,STRG.67874,STRG.67875
Complement	hsa04610	ITGB2	Present	STRG.11835,STRG.11836,STRG.11837
Complement	hsa04610	PROCR	Present	STRG.38539
Complement	hsa04610	SERPINE2	Present	STRG.45894
Complement	hsa04610	CLU	Present	STRG.32125
Complement	hsa04610	SERPINB2	Missing
Complement	hsa04610	VSIG4	Present	STRG.71075,STRG.71076
Complement	hsa04610	CFHR3;CFHR1;CFHR2	Missing
Complement	hsa04610	CFHR4	Missing
Complement	hsa04610	CFHR5	Present	STRG.4830,STRG.4831
Lipid_metabolism	hsa01212	HADH	Present	STRG.21418
Lipid_metabolism	hsa01212	ACOX1;ACOX3	Present	STRG.19576,STRG.19577,STRG.19578,STRG.19579,STRG.19582,STRG.59476,STRG.59477
Lipid_metabolism	hsa01212	ACADS	Present	STRG.44055
Lipid_metabolism	hsa01212	ACADM	Missing
Lipid_metabolism	hsa01212	ACADL	Missing
Lipid_metabolism	hsa01212	SCD;SCD5	Present	STRG.20444,STRG.20448,STRG.20449,STRG.36285
Lipid_metabolism	hsa01212	ACAT1;ACAT2	Present	STRG.18554
Lipid_metabolism	hsa01212	MCAT	Present	STRG.39991
Lipid_metabolism	hsa01212	FASN	Present	STRG.59927
Lipid_metabolism	hsa01212	PPT1;PPT2	Present	STRG.16461,STRG.2354
Lipid_metabolism	hsa01212	ACSL1;ACSL3;ACSL4;ACSL6;ACSL5	Present	STRG.22466,STRG.22467,STRG.22468,STRG.22469,STRG.25622,STRG.25623,STRG.35936,STRG.35937,STRG.35938,STRG.71948
Lipid_metabolism	hsa01212	ACAA2	Present	STRG.62728
Lipid_metabolism	hsa01212	HADHB	Missing
Lipid_metabolism	hsa01212	ECHS1	Present	STRG.35324,STRG.35325
Lipid_metabolism	hsa01212	MECR	Present	STRG.1000
Lipid_metabolism	hsa01212	ACAA1	Present	STRG.8716
Lipid_metabolism	hsa01212	EHHADH	Missing
Lipid_metabolism	hsa01212	HADHA	Present	STRG.22271,STRG.48097,STRG.48098
Lipid_metabolism	hsa01212	SCP2	Present	STRG.1863,STRG.1864
Lipid_metabolism	hsa01212	CPT1A	Present	STRG.50368,STRG.50369,STRG.50371
Lipid_metabolism	hsa01212	CPT2	Missing
Lipid_metabolism	hsa01212	OXSM	Present	STRG.10182
Lipid_metabolism	hsa01212	ACADSB	Missing
Lipid_metabolism	hsa01212	ACADVL	Missing
Lipid_metabolism	hsa01212	ELOVL6	Present	STRG.21476
Lipid_metabolism	hsa01212	ELOVL2	Present	STRG.15925,STRG.15926,STRG.15927
Lipid_metabolism	hsa01212	FADS1	Missing
Lipid_metabolism	hsa01212	FADS2	Missing
Lipid_metabolism	hsa01212	ELOVL5	Present	STRG.17724
Lipid_metabolism	hsa01212	ELOVL1	Present	STRG.2226
Lipid_metabolism	hsa01212	ELOVL3	Present	STRG.36207
Lipid_metabolism	hsa01212	ELOVL4	Missing
Lipid_metabolism	hsa01212	ELOVL7	Present	STRG.23786
Lipid_metabolism	hsa01212	HSD17B12	Present	STRG.51243
Lipid_metabolism	hsa01212	TECR	Present	STRG.63865
Lipid_metabolism	hsa01212	HACD2;HACD4;HACD3;HACD1	Present	STRG.28077,STRG.28078,STRG.34705,STRG.34709,STRG.55399,STRG.55400,STRG.6416,STRG.6420
Lipid_metabolism	hsa01212	ACACA	Present	STRG.58717,STRG.58720,STRG.58722
Lipid_metabolism	hsa01212	CBR4	Present	STRG.22318
Lipid_metabolism	hsa01212	HSD17B4	Present	STRG.24907
Lipid_metabolism	hsa01212	HSD17B8	Present	STRG.18302
Lipid_metabolism	hsa01212	ACSBG1;ACSBG2	Present	STRG.64500,STRG.64501,STRG.64503,STRG.64504
Lipid_metabolism	hsa01212	ACSF3	Present	STRG.69078,STRG.69081,STRG.69082,STRG.69083,STRG.80442,STRG.81842
Lipid_metabolism	hsa01212	CPT1B	Present	STRG.39666,STRG.82588
Lipid_metabolism	hsa01212	CPT1C	Present	STRG.66250,STRG.66252
Lipid_metabolism	hsa01212	HTD2	Present	STRG.7898
Lipid_metabolism	hsa00561	AKR1A1	Present	STRG.2093,STRG.2094
Lipid_metabolism	hsa00561	AKR1B1;AKR1B15;AKR1B10	Present	STRG.13237,STRG.14796,STRG.14808,STRG.14811,STRG.36960,STRG.51819,STRG.6006,STRG.64812,STRG.83167
Lipid_metabolism	hsa00561	ALDH2;ALDH1B1;ALDH3A2	Present	STRG.41860,STRG.41861,STRG.41862,STRG.55809
Lipid_metabolism	hsa00561	ALDH9A1	Present	STRG.4219,STRG.4220
Lipid_metabolism	hsa00561	glycerol-3-phosphate;GPAT2;GPAM	Present	STRG.35941,STRG.49820,STRG.86122
Lipid_metabolism	hsa00561	TKFC	Present	STRG.50913
Lipid_metabolism	hsa00561	GK;GK2;GK3	Present	STRG.70126,STRG.70131,STRG.82637
Lipid_metabolism	hsa00561	DGKK;DGKA;DGKB;DGKG;DGKH;DGKQ;DGKZ;DGKE;DGKD;DGKI	Present	STRG.14401,STRG.14406,STRG.14408,STRG.14410,STRG.14412,STRG.14413,STRG.14871,STRG.14875,STRG.14881,STRG.19388,STRG.19389,STRG.43164,STRG.43165,STRG.47107,STRG.47111,STRG.47112,STRG.47114,STRG.47115,STRG.51161,STRG.58465,STRG.60644,STRG.60647,STRG.60648,STRG.70757,STRG.70758,STRG.70759,STRG.70761,STRG.80771,STRG.8781,STRG.8782,STRG.8784
Lipid_metabolism	hsa00561	MGLL	Present	STRG.6279,STRG.6284
Lipid_metabolism	hsa00561	LPL	Missing
Lipid_metabolism	hsa00561	PLPP1;PLPP2;PLPP3	Present	STRG.1783,STRG.1785,STRG.23683,STRG.23685,STRG.63354
Lipid_metabolism	hsa00561	GLA	Present	STRG.71797,STRG.81026,STRG.81027
Lipid_metabolism	hsa00561	AGK	Present	STRG.14978,STRG.14980,STRG.73210
Lipid_metabolism	hsa00561	DGAT1	Missing
Lipid_metabolism	hsa00561	DGAT2	Present	STRG.52251,STRG.52252
Lipid_metabolism	hsa00561	GLYCTK	Present	STRG.8101
Lipid_metabolism	hsa00561	CEL	Missing
Lipid_metabolism	hsa00561	GPAT4;GPAT3	Present	STRG.20412,STRG.20413,STRG.31776,STRG.59222
Lipid_metabolism	hsa00561	AGPAT1;AGPAT2	Present	STRG.16460,STRG.53842
Lipid_metabolism	hsa00561	LCLAT1	Present	STRG.48246,STRG.48248
Lipid_metabolism	hsa00561	MBOAT2;MBOAT1	Present	STRG.16109,STRG.16110,STRG.16111,STRG.47723,STRG.47724
Lipid_metabolism	hsa00561	AGPAT3;AGPAT4	Present	STRG.11754,STRG.11755,STRG.11758,STRG.18515,STRG.18516,STRG.85145
Lipid_metabolism	hsa00561	PNPLA3	Present	STRG.39957
Lipid_metabolism	hsa00561	PNLIP	Missing
Lipid_metabolism	hsa00561	PNLIPRP1	Present	STRG.35824,STRG.35825
Lipid_metabolism	hsa00561	PNLIPRP2	Missing
Lipid_metabolism	hsa00561	PNLIPRP3	Missing
Lipid_metabolism	hsa00561	ALDH7A1	Present	STRG.24983,STRG.24984,STRG.45727,STRG.77253,STRG.78360,STRG.78372
Lipid_metabolism	hsa00561	LIPF	Missing
Lipid_metabolism	hsa00561	MOGAT3	Missing
Lipid_metabolism	hsa00561	MOGAT2	Present	STRG.52250
Lipid_metabolism	hsa00561	MOGAT1	Present	STRG.45913
Lipid_metabolism	hsa00561	LPIN1;LPIN3;LPIN2	Present	STRG.47820,STRG.62294,STRG.62295
Lipid_metabolism	hsa00561	PNPLA2	Present	STRG.50129
Lipid_metabolism	hsa00561	PLPP4;PLPP5	Present	STRG.31867,STRG.35728,STRG.35729
Lipid_metabolism	hsa00561	AGPAT5	Present	STRG.31063
Lipid_metabolism	hsa00561	LIPC	Present	STRG.27833
Lipid_metabolism	hsa00561	LIPG	Present	STRG.62725
Lipid_metabolism	hsa00561	ABHD16A	Missing
Lipid_metabolism	hsa00564	GPD1L;GPD1	Present	STRG.10288,STRG.10289,STRG.43423
Lipid_metabolism	hsa00564	GPD2	Present	STRG.66368
Lipid_metabolism	hsa00564	PEMT	Present	STRG.57574,STRG.57577
Lipid_metabolism	hsa00564	CHAT	Missing
Lipid_metabolism	hsa00564	glycerol-3-phosphate;GPAT2;GPAM	Present	STRG.35941,STRG.49820,STRG.86122
Lipid_metabolism	hsa00564	GNPAT	Present	STRG.5679
Lipid_metabolism	hsa00564	LCAT	Missing
Lipid_metabolism	hsa00564	ETNK2;ETNK1	Present	STRG.41598,STRG.5023
Lipid_metabolism	hsa00564	DGKK;DGKA;DGKB;DGKG;DGKH;DGKQ;DGKZ;DGKE;DGKD;DGKI	Present	STRG.14401,STRG.14406,STRG.14408,STRG.14410,STRG.14412,STRG.14413,STRG.14871,STRG.14875,STRG.14881,STRG.19388,STRG.19389,STRG.43164,STRG.43165,STRG.47107,STRG.47111,STRG.47112,STRG.47114,STRG.47115,STRG.51161,STRG.58465,STRG.60644,STRG.60647,STRG.60648,STRG.70757,STRG.70758,STRG.70759,STRG.70761,STRG.80771,STRG.8781,STRG.8782,STRG.8784
Lipid_metabolism	hsa00564	PCYT2	Present	STRG.59910
Lipid_metabolism	hsa00564	PCYT1A;PCYT1B	Present	STRG.10726,STRG.70024,STRG.70027,STRG.70029
Lipid_metabolism	hsa00564	CDS1;CDS2	Present	STRG.20403,STRG.38920
Lipid_metabolism	hsa00564	SELENOI	Present	STRG.48106
Lipid_metabolism	hsa00564	CHPT1	Present	STRG.42196,STRG.42197
Lipid_metabolism	hsa00564	PGS1	Present	STRG.59636,STRG.59637
Lipid_metabolism	hsa00564	CDIPT	Present	STRG.67756
Lipid_metabolism	hsa00564	PLA2G2D;PLA2G2E;PLA2G2C;PLA2G3;PLA2G1B;PLA2G2A;PLA2G5;PLA2G2F;PLA2G12A;PLA2G10;PLA2G12B	Present	STRG.1427,STRG.1430,STRG.17566,STRG.21459,STRG.44015
Lipid_metabolism	hsa00564	ACHE	Present	STRG.12475
Lipid_metabolism	hsa00564	PLPP1;PLPP2;PLPP3	Present	STRG.1783,STRG.1785,STRG.23683,STRG.23685,STRG.63354
Lipid_metabolism	hsa00564	PLD1;PLD2	Present	STRG.57167,STRG.57168,STRG.82919,STRG.9122,STRG.9124,STRG.9125
Lipid_metabolism	hsa00564	ADPRM	Present	STRG.56805
Lipid_metabolism	hsa00564	PISD	Present	STRG.40542
Lipid_metabolism	hsa00564	SGMS2;SGMS1	Present	STRG.36648
Lipid_metabolism	hsa00564	PHOSPHO1	Present	STRG.18657,STRG.58235,STRG.58236
Lipid_metabolism	hsa00564	LYPLA1	Present	STRG.32748,STRG.32749
Lipid_metabolism	hsa00564	PLA2G15	Present	STRG.68313,STRG.68314
Lipid_metabolism	hsa00564	LYPLA2	Present	STRG.1289
Lipid_metabolism	hsa00564	PTDSS1	Present	STRG.33118,STRG.33119
Lipid_metabolism	hsa00564	PTDSS2	Present	STRG.50103,STRG.50104,STRG.82788
Lipid_metabolism	hsa00564	CRLS1	Present	STRG.38939,STRG.38941
Lipid_metabolism	hsa00564	GPAT4;GPAT3	Present	STRG.20412,STRG.20413,STRG.31776,STRG.59222
Lipid_metabolism	hsa00564	AGPAT1;AGPAT2	Present	STRG.16460,STRG.53842
Lipid_metabolism	hsa00564	LPCAT2;LPCAT1	Present	STRG.22784,STRG.22785,STRG.22788,STRG.79235
Lipid_metabolism	hsa00564	TAFAZZIN	Missing
Lipid_metabolism	hsa00564	LPCAT4	Present	STRG.27130,STRG.78633
Lipid_metabolism	hsa00564	LCLAT1	Present	STRG.48246,STRG.48248
Lipid_metabolism	hsa00564	LPGAT1	Present	STRG.5233
Lipid_metabolism	hsa00564	LPCAT3	Present	STRG.40895,STRG.40896,STRG.40897
Lipid_metabolism	hsa00564	MBOAT7	Present	STRG.79572,STRG.79573,STRG.79574
Lipid_metabolism	hsa00564	MBOAT2;MBOAT1	Present	STRG.16109,STRG.16110,STRG.16111,STRG.47723,STRG.47724
Lipid_metabolism	hsa00564	AGPAT3;AGPAT4	Present	STRG.11754,STRG.11755,STRG.11758,STRG.18515,STRG.18516,STRG.85145
Lipid_metabolism	hsa00564	PLA1A	Missing
Lipid_metabolism	hsa00564	CEPT1	Present	STRG.3263,STRG.3264
Lipid_metabolism	hsa00564	CHKA;CHKB	Present	STRG.39664,STRG.39665,STRG.50400
Lipid_metabolism	hsa00564	ETNPPL	Present	STRG.21432,STRG.21433
Lipid_metabolism	hsa00564	PLB1	Present	STRG.48207,STRG.48208
Lipid_metabolism	hsa00564	PNPLA6;PNPLA7	Present	STRG.53745,STRG.53749,STRG.53752,STRG.53754,STRG.64386,STRG.64387,STRG.81960,STRG.82771,STRG.85423,STRG.85424
Lipid_metabolism	hsa00564	LPIN1;LPIN3;LPIN2	Present	STRG.47820,STRG.62294,STRG.62295
Lipid_metabolism	hsa00564	PLA2G4B;PLA2G4E;PLA2G4F;PLA2G4D;PLA2G4A;PLA2G4C;JMJD7-PLA2G4B	Present	STRG.4696,STRG.65796,STRG.65798
Lipid_metabolism	hsa00564	PLA2G6	Present	STRG.40321,STRG.40324,STRG.40325,STRG.40326
Lipid_metabolism	hsa00564	PLAAT3;PLAAT2	Present	STRG.50777,STRG.50778,STRG.50780,STRG.50784
Lipid_metabolism	hsa00564	PLD4;PLD3	Present	STRG.65283,STRG.84297
Lipid_metabolism	hsa00564	PLPP4;PLPP5	Present	STRG.31867,STRG.35728,STRG.35729
Lipid_metabolism	hsa00564	GPCPD1	Present	STRG.38926
Lipid_metabolism	hsa00564	AGPAT5	Present	STRG.31063
Lipid_metabolism	hsa00564	SAMD8	Present	STRG.37289,STRG.37293
Lipid_metabolism	hsa00600	SPTLC1;SPTLC3;SPTLC2	Present	STRG.29996,STRG.29998,STRG.39035,STRG.56228,STRG.56230,STRG.75076,STRG.75077
Lipid_metabolism	hsa00600	UGCG	Present	STRG.56092,STRG.56094
Lipid_metabolism	hsa00600	B4GALNT1	Present	STRG.43035
Lipid_metabolism	hsa00600	GAL3ST1	Present	STRG.40620
Lipid_metabolism	hsa00600	PLPP1;PLPP2;PLPP3	Present	STRG.1783,STRG.1785,STRG.23683,STRG.23685,STRG.63354
Lipid_metabolism	hsa00600	ARSA	Present	STRG.39658
Lipid_metabolism	hsa00600	NEU1	Present	STRG.16479
Lipid_metabolism	hsa00600	GLA	Present	STRG.71797,STRG.81026,STRG.81027
Lipid_metabolism	hsa00600	GBA1	Missing
Lipid_metabolism	hsa00600	GALC	Present	STRG.29848
Lipid_metabolism	hsa00600	ACER1;ACER2	Present	STRG.55379,STRG.55380,STRG.64494,STRG.85318
Lipid_metabolism	hsa00600	SGPL1	Present	STRG.37118
Lipid_metabolism	hsa00600	UGT8	Present	STRG.21551
Lipid_metabolism	hsa00600	KDSR	Present	STRG.63170
Lipid_metabolism	hsa00600	CERS1	Present	STRG.78093,STRG.78094,STRG.82599
Lipid_metabolism	hsa00600	ACER3	Present	STRG.52279,STRG.52280
Lipid_metabolism	hsa00600	DEGS2;DEGS1	Present	STRG.29584,STRG.5459,STRG.5460,STRG.85751
Lipid_metabolism	hsa00600	SGMS2;SGMS1	Present	STRG.36648
Lipid_metabolism	hsa00600	CERK	Present	STRG.39812,STRG.39815,STRG.39816
Lipid_metabolism	hsa00600	SGPP1	Present	STRG.30439,STRG.30442
Lipid_metabolism	hsa00600	SGPP2	Present	STRG.45919,STRG.45920,STRG.45921
Lipid_metabolism	hsa00600	SPHK2;SPHK1	Present	STRG.59529,STRG.83298
Lipid_metabolism	hsa00600	B4GALT6	Present	STRG.62007,STRG.62008
Lipid_metabolism	hsa00600	B4GALT5	Present	STRG.38079,STRG.38082
Lipid_metabolism	hsa00600	GLB1	Missing
Lipid_metabolism	hsa00600	ASAH1	Missing
Lipid_metabolism	hsa00600	ASAH2	Present	STRG.36649,STRG.36650
Lipid_metabolism	hsa00600	SMPD1	Present	STRG.51556
Lipid_metabolism	hsa00600	SMPD2	Present	STRG.18628
Lipid_metabolism	hsa00600	SMPD3	Present	STRG.68320
Lipid_metabolism	hsa00600	SMPD4	Present	STRG.44534,STRG.79750
Lipid_metabolism	hsa00600	ENPP7	Missing
Lipid_metabolism	hsa00600	NEU3;NEU4;NEU2	Present	STRG.47408,STRG.52213
Lipid_metabolism	hsa00600	HEXA;HEXB	Present	STRG.24101,STRG.24102,STRG.28223
Lipid_metabolism	hsa00600	PSAP;PSAPL1	Present	STRG.19637,STRG.37147,STRG.37148
Lipid_metabolism	hsa00600	GM2A	Missing
Lipid_metabolism	hsa00600	GBA2	Present	STRG.55715
Lipid_metabolism	hsa00600	SAMD8	Present	STRG.37289,STRG.37293
Lipid_metabolism	hsa00600	CERS6;CERS5	Present	STRG.43421,STRG.45576
Lipid_metabolism	hsa00600	CERS2;CERS4	Present	STRG.3656,STRG.64332
Lipid_metabolism	hsa00600	CERS3	Present	STRG.28721
CNV_Wnt_VEGF	hsa04310	PORCN	Present	STRG.70643,STRG.70646
CNV_Wnt_VEGF	hsa04310	WNT2;WNT2B	Missing
CNV_Wnt_VEGF	hsa04310	WNT3;WNT3A	Present	STRG.58896
CNV_Wnt_VEGF	hsa04310	WNT4	Present	STRG.1335
CNV_Wnt_VEGF	hsa04310	WNT5A;WNT5B	Present	STRG.7985,STRG.7986
CNV_Wnt_VEGF	hsa04310	WNT6	Present	STRG.46037
CNV_Wnt_VEGF	hsa04310	WNT7A;WNT7B	Present	STRG.39867,STRG.39869
CNV_Wnt_VEGF	hsa04310	WNT8A;WNT8B	Present	STRG.25464,STRG.25465
CNV_Wnt_VEGF	hsa04310	WNT9A;WNT9B	Present	STRG.5570,STRG.58895
CNV_Wnt_VEGF	hsa04310	WNT10B;WNT10A	Present	STRG.43506,STRG.46036
CNV_Wnt_VEGF	hsa04310	WNT11	Present	STRG.52261
CNV_Wnt_VEGF	hsa04310	MMP7	Missing
CNV_Wnt_VEGF	hsa04310	WNT16	Present	STRG.13528
CNV_Wnt_VEGF	hsa04310	CER1	Missing
CNV_Wnt_VEGF	hsa04310	WIF1	Present	STRG.42892,STRG.42894
CNV_Wnt_VEGF	hsa04310	APC2;APC	Present	STRG.24777,STRG.63484,STRG.63485
CNV_Wnt_VEGF	hsa04310	CTNNB1	Present	STRG.8638
CNV_Wnt_VEGF	hsa04310	AXIN1	Present	STRG.66755,STRG.66756,STRG.66761,STRG.66764
CNV_Wnt_VEGF	hsa04310	DKK1;DKK4;DKK2	Present	STRG.21400,STRG.36686
CNV_Wnt_VEGF	hsa04310	SFRP1	Present	STRG.31779
CNV_Wnt_VEGF	hsa04310	SFRP2	Present	STRG.22105
CNV_Wnt_VEGF	hsa04310	SFRP4	Missing
CNV_Wnt_VEGF	hsa04310	SFRP5	Present	STRG.36355
CNV_Wnt_VEGF	hsa04310	FZD2	Present	STRG.58824
CNV_Wnt_VEGF	hsa04310	FZD3	Present	STRG.32098,STRG.32100
CNV_Wnt_VEGF	hsa04310	DVL1;DVL2;DVL3	Present	STRG.55,STRG.57012,STRG.57013,STRG.57014,STRG.8850
CNV_Wnt_VEGF	hsa04310	FZD4	Present	STRG.52514
CNV_Wnt_VEGF	hsa04310	FZD5;FZD8	Present	STRG.35117,STRG.35118,STRG.46325
CNV_Wnt_VEGF	hsa04310	FZD6	Present	STRG.33299
CNV_Wnt_VEGF	hsa04310	FZD1;FZD7	Present	STRG.14166,STRG.46484
CNV_Wnt_VEGF	hsa04310	TCF7	Present	STRG.25565
CNV_Wnt_VEGF	hsa04310	PRKCA	Present	STRG.59127,STRG.59128,STRG.59132
CNV_Wnt_VEGF	hsa04310	FZD10;FZD9	Present	STRG.12316,STRG.44483
CNV_Wnt_VEGF	hsa04310	LRP6;LRP5	Present	STRG.41386,STRG.50384,STRG.50385,STRG.50386,STRG.50387
CNV_Wnt_VEGF	hsa04310	FRAT1	Present	STRG.36385
CNV_Wnt_VEGF	hsa04310	GSK3B	Present	STRG.6500,STRG.6504
CNV_Wnt_VEGF	hsa04310	SKP1	Missing
CNV_Wnt_VEGF	hsa04310	FRAT2	Present	STRG.36381
CNV_Wnt_VEGF	hsa04310	CSNK2A1;CSNK2A2;CSNK2A3	Present	STRG.68057
CNV_Wnt_VEGF	hsa04310	CSNK2B	Missing
CNV_Wnt_VEGF	hsa04310	WNT1	Missing
CNV_Wnt_VEGF	hsa04310	NKD1;NKD2	Present	STRG.22765,STRG.22766,STRG.22767,STRG.22768,STRG.22769,STRG.79298,STRG.79299
CNV_Wnt_VEGF	hsa04310	CXXC4	Missing
CNV_Wnt_VEGF	hsa04310	SENP2	Present	STRG.8799
CNV_Wnt_VEGF	hsa04310	CUL1	Present	STRG.15528,STRG.15529,STRG.15530,STRG.15531,STRG.25698
CNV_Wnt_VEGF	hsa04310	FBXW11;BTRC	Present	STRG.26580,STRG.36245
CNV_Wnt_VEGF	hsa04310	RBX1	Present	STRG.40146
CNV_Wnt_VEGF	hsa04310	LGR5	Present	STRG.42782,STRG.42783
CNV_Wnt_VEGF	hsa04310	LGR4	Present	STRG.51491
CNV_Wnt_VEGF	hsa04310	PRKACA;PRKACB;PRKACG	Present	STRG.63901,STRG.75908
CNV_Wnt_VEGF	hsa04310	PPP3CA;PPP3CB;PPP3CC	Present	STRG.21300,STRG.21304,STRG.31692,STRG.31693,STRG.37223
CNV_Wnt_VEGF	hsa04310	MYC	Missing
CNV_Wnt_VEGF	hsa04310	AXIN2	Present	STRG.59094
CNV_Wnt_VEGF	hsa04310	RAC1	Missing
CNV_Wnt_VEGF	hsa04310	MAP3K7	Present	STRG.17163
CNV_Wnt_VEGF	hsa04310	MAPK8;MAPK9;MAPK10	Present	STRG.20985,STRG.20986,STRG.20987,STRG.26205,STRG.35266
CNV_Wnt_VEGF	hsa04310	NFATC1	Present	STRG.62891,STRG.62893,STRG.62895
CNV_Wnt_VEGF	hsa04310	JUN	Present	STRG.1736
CNV_Wnt_VEGF	hsa04310	TP53	Missing
CNV_Wnt_VEGF	hsa04310	NLK	Present	STRG.57689
CNV_Wnt_VEGF	hsa04310	TCF7L1	Present	STRG.49394,STRG.49404
CNV_Wnt_VEGF	hsa04310	TCF7L2	Present	STRG.35913
CNV_Wnt_VEGF	hsa04310	LEF1	Present	STRG.21420,STRG.21423,STRG.21424
CNV_Wnt_VEGF	hsa04310	CTNNBIP1	Present	STRG.84273
CNV_Wnt_VEGF	hsa04310	CHD8	Present	STRG.28801
CNV_Wnt_VEGF	hsa04310	SOX17	Present	STRG.32739
CNV_Wnt_VEGF	hsa04310	CTBP1;CTBP2	Present	STRG.1534,STRG.19405,STRG.35622,STRG.86081
CNV_Wnt_VEGF	hsa04310	TLE7;TLE1;TLE2;TLE3;TLE4;TLE6	Present	STRG.28181,STRG.54850,STRG.54852,STRG.54866,STRG.54867,STRG.63656,STRG.63658,STRG.63659,STRG.63661,STRG.63663
CNV_Wnt_VEGF	hsa04310	CREBBP;EP300	Present	STRG.40133,STRG.40134,STRG.40137,STRG.40138,STRG.40139,STRG.40140,STRG.66869,STRG.66870,STRG.66871,STRG.66874
CNV_Wnt_VEGF	hsa04310	RUVBL1	Present	STRG.6271
CNV_Wnt_VEGF	hsa04310	SMAD4	Present	STRG.62768,STRG.62769
CNV_Wnt_VEGF	hsa04310	FOSL1	Missing
CNV_Wnt_VEGF	hsa04310	CCND1	Present	STRG.50339
CNV_Wnt_VEGF	hsa04310	PPARD	Present	STRG.18185
CNV_Wnt_VEGF	hsa04310	PSEN1	Present	STRG.30167,STRG.30168
CNV_Wnt_VEGF	hsa04310	SIAH1	Missing
CNV_Wnt_VEGF	hsa04310	CACYBP	Missing
CNV_Wnt_VEGF	hsa04310	TBL1X;TBL1XR1;TBL1Y	Present	STRG.73078,STRG.73079,STRG.73080,STRG.9003
CNV_Wnt_VEGF	hsa04310	VANGL2;VANGL1	Present	STRG.3395,STRG.4089
CNV_Wnt_VEGF	hsa04310	PRICKLE1;PRICKLE2;PRICKLE4;PRICKLE3	Present	STRG.17986,STRG.43665,STRG.70732,STRG.70733,STRG.7784,STRG.7785
CNV_Wnt_VEGF	hsa04310	DAAM1;DAAM2	Present	STRG.18025,STRG.30546,STRG.30547
CNV_Wnt_VEGF	hsa04310	RHOA	Missing
CNV_Wnt_VEGF	hsa04310	CAMK2A;CAMK2B;CAMK2D;CAMK2G	Present	STRG.12988,STRG.12989,STRG.21534,STRG.25069,STRG.25070,STRG.37234
CNV_Wnt_VEGF	hsa04310	ROR1	Present	STRG.1623,STRG.1636
CNV_Wnt_VEGF	hsa04310	ROR2	Present	STRG.56231,STRG.75078
CNV_Wnt_VEGF	hsa04310	RYK	Present	STRG.57202,STRG.9900
CNV_Wnt_VEGF	hsa04310	PLCB1;PLCB2;PLCB3;PLCB4	Present	STRG.27275,STRG.38968,STRG.38983,STRG.38991,STRG.38992,STRG.50698,STRG.78798
CNV_Wnt_VEGF	hsa04310	PPP3R1;PPP3R2	Missing
CNV_Wnt_VEGF	hsa04310	RAC2	Present	STRG.40382
CNV_Wnt_VEGF	hsa04310	RAC3	Present	STRG.83394
CNV_Wnt_VEGF	hsa04310	GPC4	Present	STRG.72572,STRG.72574,STRG.72575
CNV_Wnt_VEGF	hsa04310	LGR6	Present	STRG.4962
CNV_Wnt_VEGF	hsa04310	CSNK1A1L;CSNK1A1	Present	STRG.25101,STRG.60546
CNV_Wnt_VEGF	hsa04310	TPTEP2-CSNK1E;CSNK1E	Missing
CNV_Wnt_VEGF	hsa04310	CCND2	Present	STRG.41005,STRG.41007
CNV_Wnt_VEGF	hsa04310	CCND3	Present	STRG.17974
CNV_Wnt_VEGF	hsa04310	BAMBI	Present	STRG.34998
CNV_Wnt_VEGF	hsa04310	SIRT1	Present	STRG.36963,STRG.36965,STRG.36966
CNV_Wnt_VEGF	hsa04310	RNF43	Present	STRG.58518,STRG.58521
CNV_Wnt_VEGF	hsa04310	ZNRF3	Present	STRG.40700
CNV_Wnt_VEGF	hsa04310	SOST	Missing
CNV_Wnt_VEGF	hsa04310	NFATC2	Present	STRG.38023,STRG.38024,STRG.38025
CNV_Wnt_VEGF	hsa04310	NFATC3	Present	STRG.68309,STRG.68310,STRG.68311
CNV_Wnt_VEGF	hsa04310	NFATC4	Present	STRG.29012
CNV_Wnt_VEGF	hsa04310	ROCK2	Present	STRG.47800,STRG.47802
CNV_Wnt_VEGF	hsa04310	RSPO1	Missing
CNV_Wnt_VEGF	hsa04310	SERPINF1	Present	STRG.57394
CNV_Wnt_VEGF	hsa04310	INVS	Present	STRG.55881,STRG.55886,STRG.55889
CNV_Wnt_VEGF	hsa04310	PRKCB	Present	STRG.67539,STRG.67540
CNV_Wnt_VEGF	hsa04310	PRKCG	Present	STRG.65956
CNV_Wnt_VEGF	hsa04310	NOTUM	Present	STRG.59918,STRG.59919
CNV_Wnt_VEGF	hsa04310	CCN4	Present	STRG.33771,STRG.33772
CNV_Wnt_VEGF	hsa04310	RSPO2	Present	STRG.33373
CNV_Wnt_VEGF	hsa04310	RSPO3	Missing
CNV_Wnt_VEGF	hsa04310	RSPO4	Missing
CNV_Wnt_VEGF	hsa04310	CBY1	Present	STRG.11732,STRG.40284
CNV_Wnt_VEGF	hsa04310	CTNND2	Present	STRG.22951,STRG.22952,STRG.22953,STRG.22957
CNV_Wnt_VEGF	hsa04310	SMAD3	Present	STRG.28125,STRG.28126,STRG.28127
CNV_Wnt_VEGF	hsa04310	FRZB	Present	STRG.46847
CNV_Wnt_VEGF	hsa04310	CCDC88C	Present	STRG.29756,STRG.29757,STRG.29759,STRG.29760,STRG.29761
CNV_Wnt_VEGF	hsa04310	APCDD1;APCDD1L	Present	STRG.62480,STRG.62483
CNV_Wnt_VEGF	hsa04310	CCAR2	Present	STRG.31698
CNV_Wnt_VEGF	hsa04310	LZTS2	Present	STRG.36264
CNV_Wnt_VEGF	hsa04310	MCC	Present	STRG.24788,STRG.24789
CNV_Wnt_VEGF	hsa04370	PIK3CA;PIK3CB;PIK3CD	Present	STRG.460,STRG.461,STRG.8962,STRG.9779,STRG.9783,STRG.9785,STRG.9786,STRG.9787,STRG.9788,STRG.9789
CNV_Wnt_VEGF	hsa04370	PLCG1	Present	STRG.38337
CNV_Wnt_VEGF	hsa04370	BAD	Present	STRG.50694,STRG.50697
CNV_Wnt_VEGF	hsa04370	P3R3URF-PIK3R3;PIK3R1;PIK3R2;PIK3R3	Present	STRG.2069,STRG.23970,STRG.78030,STRG.78031,STRG.83796,STRG.85179
CNV_Wnt_VEGF	hsa04370	PRKCA	Present	STRG.59127,STRG.59128,STRG.59132
CNV_Wnt_VEGF	hsa04370	HRAS	Present	STRG.50097
CNV_Wnt_VEGF	hsa04370	PPP3CA;PPP3CB;PPP3CC	Present	STRG.21300,STRG.21304,STRG.31692,STRG.31693,STRG.37223
CNV_Wnt_VEGF	hsa04370	RAF1	Present	STRG.7343,STRG.76408
CNV_Wnt_VEGF	hsa04370	MAP2K1	Present	STRG.28109,STRG.28110,STRG.28114,STRG.32069
CNV_Wnt_VEGF	hsa04370	MAP2K2	Present	STRG.63771,STRG.63773,STRG.63774,STRG.85088
CNV_Wnt_VEGF	hsa04370	MAPK1;MAPK3	Present	STRG.67730
CNV_Wnt_VEGF	hsa04370	RAC1	Missing
CNV_Wnt_VEGF	hsa04370	CDC42	Missing
CNV_Wnt_VEGF	hsa04370	CASP9	Present	STRG.699,STRG.700
CNV_Wnt_VEGF	hsa04370	MAPK14;MAPK11;MAPK13;MAPK12	Present	STRG.18140,STRG.18142,STRG.39695,STRG.39696,STRG.39697
CNV_Wnt_VEGF	hsa04370	MAPKAPK2	Present	STRG.5110
CNV_Wnt_VEGF	hsa04370	MAPKAPK3	Present	STRG.8180
CNV_Wnt_VEGF	hsa04370	HSPB1	Present	STRG.12368
CNV_Wnt_VEGF	hsa04370	AKT3;AKT1;AKT2	Present	STRG.29320,STRG.5969,STRG.5973,STRG.5974,STRG.65274,STRG.65275
CNV_Wnt_VEGF	hsa04370	SPHK2;SPHK1	Present	STRG.59529,STRG.83298
CNV_Wnt_VEGF	hsa04370	KDR	Present	STRG.20909
CNV_Wnt_VEGF	hsa04370	VEGFA	Present	STRG.17864,STRG.17865
CNV_Wnt_VEGF	hsa04370	SRC	Present	STRG.38405
CNV_Wnt_VEGF	hsa04370	PTK2	Present	STRG.33921,STRG.33923,STRG.33924,STRG.33925,STRG.33926,STRG.33929
CNV_Wnt_VEGF	hsa04370	PXN	Present	STRG.44008,STRG.44009
CNV_Wnt_VEGF	hsa04370	PLCG2	Present	STRG.68777,STRG.68779,STRG.68780,STRG.68782,STRG.68783
CNV_Wnt_VEGF	hsa04370	PPP3R1;PPP3R2	Missing
CNV_Wnt_VEGF	hsa04370	KRAS	Present	STRG.41643
CNV_Wnt_VEGF	hsa04370	NRAS	Present	STRG.3381
CNV_Wnt_VEGF	hsa04370	RAC2	Present	STRG.40382
CNV_Wnt_VEGF	hsa04370	RAC3	Present	STRG.83394
CNV_Wnt_VEGF	hsa04370	SH2D2A	Missing
CNV_Wnt_VEGF	hsa04370	PTGS2	Present	STRG.4692
CNV_Wnt_VEGF	hsa04370	NOS3	Present	STRG.15428,STRG.15429,STRG.15431
CNV_Wnt_VEGF	hsa04370	PLA2G4B;PLA2G4E;PLA2G4F;PLA2G4D;PLA2G4A;PLA2G4C;JMJD7-PLA2G4B	Present	STRG.4696,STRG.65796,STRG.65798
CNV_Wnt_VEGF	hsa04370	NFATC2	Present	STRG.38023,STRG.38024,STRG.38025
CNV_Wnt_VEGF	hsa04370	SHC2	Present	STRG.63370,STRG.63371,STRG.63372,STRG.63375,STRG.87772,STRG.87773,STRG.87774,STRG.87777
CNV_Wnt_VEGF	hsa04370	PRKCB	Present	STRG.67539,STRG.67540
CNV_Wnt_VEGF	hsa04370	PRKCG	Present	STRG.65956
