## Supplementary material for "Hybrid transcriptome assembly and annotation of Japanese macaque prefrontal cortex": TableS3

### Sheet: Sheet1
CLN #	Gene symbol	HGNC-approved gene name	TranscriptID	#Isoforms	TPM in macaque PFC	TPM in human PFC
CLN1	PPT1	palmitoyl-protein thioesterase 1 (NCBI)	STRG.83217	1	0.05	47.7
CLN2	TPP1	tripeptidyl peptidase 1 (NCBI)	STRG.68250	6	2.93	31
CLN3	CLN3	CLN3 lysosomal/endosomal transmembrane protein, battenin (NCBI)	STRG.67714	3	5.1	4.2
CLN4	DNAJC5	DnaJ heat shock protein family (Hsp40) member C5 (CSPα) (NCBI)	STRG.37666	2	62.5	8.7
CLN5	CLN5	CLN5 lysosomal BMP synthase (NCBI)	STRG.61153	1	4.8	4.9
CLN6	CLN6	CLN6 transmembrane ER protein (NCBI)	STRG.28147	7	5.8	4.3
CLN7	MFSD8	major facilitator superfamily domain–containing 8 (NCBI)	STRG.21744	6	4.17	0.3
CLN8	CLN8	CLN8 transmembrane ER and ERGIC protein (NCBI)	--	--	--	2.6
CLN9	—	No confirmed gene (designation reclassified/retired) (NCBI)	--	--	--	--
CLN10	CTSD	cathepsin D (NCBI)	STRG.50224	2	57.5	39.3
CLN11	GRN	granulin (progranulin precursor) (NCBI)	STRG.58809	2	8.65	17
CLN12	ATP13A2	ATPase cation transporting 13A2 [reported in a family; classification debated] (NCBI)	STRG.1502	9	37.2	17.5
CLN13	CTSF	cathepsin F (NCBI)	STRG.81555	2	27.6	33
CLN14	KCTD7	potassium channel tetramerization domain containing 7 (NCBI)	STRG.12627	3	14.8	8
